# Primary vitamin B_12_ limitation and widespread stress in Antarctic phytoplankton

**DOI:** 10.64898/2026.11.05.764676

**Authors:** Robert H. Lampe, Deepa Rao, Riss M. Kell, Rebecca J. Chmiel, Nicole L. Schanke, Soo Yoon Kim, Lauren E. Lees, Francesco Bolinesi, Olga Mangoni, Raffaella Casotti, Cecilia Balestra, Hong Zheng, Dawn M. Moran, Andrew E. Allen, Matthew R. McIlvin, Giacomo R. DiTullio, Mak A. Saito

## Abstract

Iron is considered the dominant limiting or colimiting nutrient for phytoplankton growth in the Southern Ocean. However, strong competition and limited biosynthesis capabilities for vitamin B_12_ (cobalamin) within the microbial community creates conditions suitable for cobalamin limitation. Through a nutrient enrichment experiment in the Amundsen Sea, we show that growth in a phytoplankton community comprising diatoms and prasinophytes was limited primarily by cobalamin and secondarily by iron. Protein biomarkers across a broad area of the Southern Ocean further indicate widespread cobalamin stress within diatoms and *Phaeocystis*. As warming-induced melting of ice-shelves increases iron supplies in the coastal Southern Ocean, shifts from iron to cobalamin limitation favor mixotrophic flagellates with low cobalamin requirements, altering community composition and function.
