## Supplementary material for "Primary vitamin B_12_ limitation and widespread stress in Antarctic phytoplankton": Data S1

### Sheet: Table S2
SampleID	Date	GMT_start	GMT_end	Latitude_avg	Longitude_avg
UW_1	2017-12-24	12:30:00	14:30:00	-59.2921	-75.0006
UW_2	2017-12-24	15:26:00	17:00:00	-59.4665	-75.5661
UW_3	2017-12-24	18:00:00	19:00:00	-59.6132	-76.0053
UW_4	2017-12-24	21:31:00	22:32:00	-59.8653	-76.6467
UW_5	2017-12-25	10:44:00	11:50:00	-61.1564	-79.0654
UW_6	2017-12-25	14:00:00	15:40:00	-61.5431	-79.8931
UW_7	2017-12-25	17:20:00	18:53:00	-61.9084	-80.7249
UW_8	2017-12-25	21:45:00	23:43:00	-62.3731	-81.8503
UW_9	2017-12-26	12:45:00	15:10:00	-64.1505	-85.8971
UW_10	2017-12-26	17:00:00	20:11:00	-64.6195	-87.0173
UW_11	2017-12-26	21:28:00	22:40:00	-64.8613	-87.6739
UW_12	2017-12-26	22:43:00	11:30:00	-65.5096	-90.2255
UW_13	2017-12-27	11:32:00	14:00:00	-66.1895	-92.9817
UW_14	2017-12-27	14:15:00	17:45:00	-66.4557	-94.0984
UW_15	2017-12-27	18:00:00	21:25:00	-66.6957	-95.1156
UW_16	2017-12-27	22:30:00	00:24:00	-66.9604	-96.2473
UW_17	2017-12-28	00:39:00	10:48:00	-67.4835	-98.6059
UW_18	2017-12-28	11:00:00	13:27:00	-68.0179	-101.094
UW_19	2017-12-28	13:43:00	19:27:00	-68.3611	-102.824
UW_20	2017-12-28	19:37:00	22:06:00	-68.6915	-104.546
UW_21	2017-12-28	22:18:00	11:35:00	-69.243	-107.706
UW_22	2017-12-29	11:45:00	14:24:00	-69.7822	-110.798
UW_23	2017-12-29	14:30:00	21:40:00	-70.0216	-112.457
UW_24	2017-12-29	21:58:00	00:10:00	-70.1756	-113.728
UW_25	2017-12-30	00:27:00	11:47:00	-70.6017	-115.356
UW_27B	2017-12-31	01:59:00	06:59:00	-72.7502	-116
UW_27A	2017-12-30	19:10:00	01:45:00	-72.3093	-116.131
UW_28	2017-12-31	09:08:00	12:15:00	-72.7506	-116
UW_29	2017-12-31	22:19:00	23:21:00	-73.955	-117.942
UW_32	2018-01-01	18:24:00	22:50:00	-72.4406	-123.184
UW_33	2018-01-01	23:02:00	23:30:00	-72.4501	-123.827
UW_34	2018-01-01	23:39:00	14:20:00	-72.4656	-126.045
UW_35	2018-01-02	14:33:00	17:35:00	-72.4425	-128.6
UW_36	2018-01-02	18:40:00	18:54:00	-72.4116	-128.933
UW_37	2018-01-03	01:44:00	03:47:00	-73.0378	-129.971
UW_38	2018-01-03	04:03:00	15:08:00	-73.5494	-131.869
UW_39	2018-01-03	15:23:00	16:50:00	-74.0473	-133.766
UW_40	2018-01-03	16:58:00	19:38:00	-74.0459	-133.766
UW_41	2018-01-03	19:45:00	21:20:00	-74.0866	-133.775
UW_42	2018-01-04	00:07:00	14:55:00	-74.6429	-137.479
UW_43	2018-01-04	14:55:00	20:19:00	-74.665	-141.92
UW_44	2018-01-04	20:35:00	21:56:00	-74.5448	-143.418
UW_45	2018-01-05	14:14:00	18:04:00	-75.8466	-151.842
UW_46	2018-01-05	18:15:00	20:50:00	-75.8764	-151.991
UW_47	2018-01-06	17:24:00	23:04:00	-77.8161	-161.998
UW_48	2018-01-07	02:35:00	02:55:00	-78.625	-163.624
UW_49	2018-01-08	01:13:28	02:49:00	-76.705	179.749
UW_50	2018-01-08	03:18:00	16:10:00	-76.0964	174.585
UW_51	2018-01-08	16:22:00	05:30:00	-75.2706	167.617
UW_53	2018-01-09	06:38:00	01:10:00	-75.0124	165.338
UW_54	2018-01-11	01:20:00	23:00:00	-75.1415	164.891
UW_55	2018-01-11	23:15:00	02:49:00	-74.9797	165.806
UW_56	2018-01-16	03:21:00	05:47:00	-75.9921	172.969
UW_57	2018-01-16	06:00:00	04:00:00	-76.7483	174.355
UW_58	2018-01-17	04:05:00	22:50:00	-77.1222	173.827
UW_59	2018-01-17	22:51:00	04:01:00	-76.7508	172.007
UW_60	2018-01-23	22:20:00	00:42:00	-77.1166	168.588
UW_61	2018-01-26	01:16:00	03:14:00	-76.0681	169.323
UW_62	2018-01-29	06:24:00	10:07:00	-74.8393	164.976
UW_63	2018-02-01	00:16:00	02:23:00	-74.7428	165.296
UW_64	2018-02-02	21:32:00	00:54:00	-74.8645	164.996
UW_65	2018-02-04	00:02:00	03:05:00	-74.9981	163.988
UW_66	2018-02-04	07:00:00	09:09:00	-75.0006	163.995
UW_67	2018-02-04	21:53:00	02:39:00	-74.9983	164.004
UW_68	2018-02-06	22:34:00	02:44:00	-74.8852	164.599
UW_69	2018-02-07	20:40:00	00:09:00	-75.0618	164.377
UW_71	2018-02-11	20:47:00	01:56:00	-76.4506	167.914
UW_72	2018-02-15	02:10:00	04:25:00	-74.7999	164.411
UW_73	2018-02-17	00:26:00	02:31:00	-74.8738	164.632
UW_74	2018-02-21	09:04:00	20:56:00	-69.2207	170.935
UW_75	2018-02-21	21:00:00	09:58:00	-67.6762	168.254
UW_76	2018-02-22	10:05:00	21:43:00	-66.1429	165.753
UW_77	2018-02-22	21:45:00	08:42:00	-64.7264	163.57
UW_78	2018-02-23	08:43:00	08:15:00	-62.5718	160.51
UW_79	2018-02-24	08:20:00	22:35:00	-60.1921	157.309
UW_80	2018-02-24	22:35:00	08:26:00	-58.6715	155.393
UW_81	2018-02-25	08:30:00	22:27:00	-57.1762	153.871
UW_82	2018-02-25	22:30:00	08:53:00	-55.5463	152.753
UW_83	2018-02-26	09:00:00	00:14:00	-53.4856	151.805
UW_84	2018-02-27	00:15:00	07:16:00	-51.5408	150.943
